# *Vicia faba* TPC1, a genetically encoded variant of the vacuole Two Pore Channel 1, is hyperexcitable

**DOI:** 10.1101/2021.12.22.473873

**Authors:** Jinping Lu, Ingo Dreyer, Miles Sasha Dickinson, Sabine Panzer, Dawid Jaslan, Carlos Navarro-Retamal, Dietmar Geiger, Ulrich Terpitz, Dirk Becker, Robert M. Stroud, Irene Marten, Rainer Hedrich

## Abstract

To fire action-potential-like electrical signals, the vacuole membrane requires the depolarization-activated two-pore channel TPC1, also called <u>S</u>lowly activating <u>V</u>acuolar SV channel. The TPC1/SV channel, encoded by the *TPC1* gene, functions as a voltage-dependent and Ca^2+^-regulated potassium channel. TPC1 currents are activated by a rise in cytoplasmic Ca^2+^ but inhibited by luminal Ca^2+^. In search for species-dependent functional TPC1 channel variants, we studied polymorphic amino acids contributing to luminal Ca^2+^ sensitivity. We found that the acidic residues E457, E605 and D606 of the Ca^2+^-sensitive Arabidopsis AtTPC1 channel were neutralized by either asparagine or alanine in *Vicia faba* and many other Fabaceae as well. When expressed in the Arabidopsis loss-of-AtTPC1 function background, the wild type VfTPC1 was hypersensitive to vacuole depolarization and insensitive to blocking luminal Ca^2+^. When AtTPC1 was mutated for the three VfTPC1-homologous polymorphic site residues, the Arabidopsis At-VfTPC1 channel mutant gained VfTPC1-like voltage and luminal Ca^2+^ insensitivity that together made vacuoles hyperexcitable. These findings indicate that natural TPC1 channel variants in plant families exist which differ in vacuole excitability and very likely respond to changes in environmental settings of their ecological niche.

**Significance statement:** Vacuolar electrical excitability and stress-related Ca^2+^ signaling depends on the activity of the vacuolar cation channel TPC1. Until now, the regulatory features of AtTPC1 from the model plant *Arabidopsis thaliana* was believed to apply to the TPC1 channels of other species. However, here we now show that, surprisingly, the VfTPC1 channel of the economic broad bean, in contrast to AtTPC1, proves to be hyperactive and confers hyperexcitability to the vacuole. The different gating behavior is most likely related to an impaired Ca^2+^ sensor site in the vacuolar pore vestibule, rising the probability to open at more negative membrane voltages. These natural variants of the TPC1 channel could help the plant adapt and respond to environmental challenges.
