## Supporting Information File 2 for "*Vicia faba* TPC1, a genetically encoded variant of the vacuole Two Pore Channel 1, is hyperexcitable"

### Sheet: Tabelle1
family	organism		aa sequence	sequence length		Gene ID /data base
Brassicaceae
AhTPC1	Arabidopsis halleri		MEDPLIGRDSRGGGADRVRRSEAITHGTPFQKAAALVDLAEDGIGLPEQILDQSSFGESAKYYFIFTRFDLIWSLNYFALLFLNFFEQPLWCEKNPTPSCKDRDYYYLGELPYLTNAESIIYEVITLAILLVHTFFPISYEGSRIFWTSRLNLVKVACVVILFVDVLLDFLYLSPLAYDFLPFRIAPYVRVIIFILSIRELRDTLVLLSGMLVTYLNIVALWMLFLLFASWIAFVMFEDTQQGLTIFTSYGATLYQMFILFTTSNNPDVWIPAYKSSRWSSVFFVLYVLIGVYFVTNLILAVVYDSFKEQLAKQVSGMDQMKKRMLEKAFGLIDSDKNGEIDKNQCIKLFEQLTNYRTLPKISKEEFGLIFDELDDTRDFKINKDEFADLCQAIALRFQ…	732		Araha.9087s0002.1; Scaffold9087:1326..7148 reverse (Phytozome)
AliTPC1	Alyssum linifolium		MEDPLIGRDSRGGGTDRIVRRSEAITHGTPFQKAAALVDLAEDGIGLPEQILDQSSFGESAKYYFIFTRLDLIWSLNYFALLLLNFFEQPLWCEKQPTPSCKDRAYYYLGELPYLTNAESIIYEVVTLAILLVHTFFPISYEGSRIFWTSRLNLVKVACVVVLFVDVLVDFLYLSPLAFDFLPFRIAPYVRVIIFILSIRELRDSLILLSGMLGTYLNILALWMLFLLFASWIAFVMFEDTQQGLTIFTSYGATLYQMFILFTTSNNPDVWIPAYKSSRWSSLFFVLYVLIGVYFVTNLILAVVYDSFKEQLAKQVSGMDQMKRRMLEKAFGLIDTDKTGVIDKDQCIKLFEQLTNYRTLPKISKEEFGLIFDELDDTRDFKINKDEFADLCQAIALRF…	733		Gene ID: Alyli.0097s0214 (PAC:39169422); Genome: Alyssum linifolium v1.1 (Phytozome id: 472 • NCBI taxonomy id: 457770); location: Alys_scaffold97:1342604..1348411 reverse
AlyTPC1	Arabidopsis lyrata		MEDPLIGRDSRGGGADRVRRSEAITHGTPFQKAAALVDLAEDGIGLPEQILDQSSFGESAKYYFIFTRFDLIWSLNYFALLFLNFFEQPLWCEKNPTPSCKDRDYYYLGELPYLTNVESIIYEVITLAILLVHTFFPISYEGSRIFWTSRLNLVKVACVVILFVDVLLDFLYLSPLAYDFLPFRIAPYVRVILFILSIRELRHTLVLLSGMLGTYLNIVALWMLFLLFASWIAFVMFEDTQQGLTIFTSYGVTLYQMFILFTTSNNPDVWIPAYKSSRWSSVFFVLYVLIGVYFVTNLILAVIYDSFKEQLAKQVSGMDQMKRRMLEKAFGLIDSDKNGEIDKNQCIKLFEELNNYRTLPKISKEEFGLIFDELDDTRDFKINKDEFADLCQAIALRFQ…	732		XP_002874860 (NCBI)
AnTPC1	Arabis nemorensis		MEDPLIGRESRGGGTDRIVRRSEAIAHGTTFQKAAALVDLAEDGIGLPEQILDQSSFGESAKYYFIFTRLDVIWSLNYFALILINFLEQPLWCEKKPTPTCKDREYYYLGELPYLTNVESIIYEVITLVILLVHTFFPISYEGSRIFWTSRLNLVKVACVVILFVDVLVDILYLSPLAFDFLPFRIAPYVRVILFILSIRGLRDSLVLLSGMLGTYLNILALWMLFLLFASWIAFVMFEDTQQGLTLFTSYGATLYQMFILFTTSNNPDVWIPAYKSSRWSSLFFVLYVLIGVYFVTNLILAVVYDSFKEQLAKQVSGMDQMKRRMLEKAFGIIDTDKTGTIDKEQCIKLFEQLTNYRTLPKISKEEFGLIFDELDDTRDFKINKDEFADLCQAIALRF…	734		VVB07125.1 (NCBI)
AtTPC1	Arabidopsis thaliana		MEDPLIGRDSLGGGGTDRVRRSEAITHGTPFQKAAALVDLAEDGIGLPVEILDQSSFGESARYYFIFTRLDLIWSLNYFALLFLNFFEQPLWCEKNPKPSCKDRDYYYLGELPYLTNAESIIYEVITLAILLVHTFFPISYEGSRIFWTSRLNLVKVACVVILFVDVLVDFLYLSPLAFDFLPFRIAPYVRVIIFILSIRELRDTLVLLSGMLGTYLNILALWMLFLLFASWIAFVMFEDTQQGLTVFTSYGATLYQMFILFTTSNNPDVWIPAYKSSRWSSVFFVLYVLIGVYFVTNLILAVVYDSFKEQLAKQVSGMDQMKRRMLEKAFGLIDSDKNGEIDKNQCIKLFEQLTNYRTLPKISKEEFGLIFDELDDTRDFKINKDEFADLCQAIALRF…	733		NP_567258.1 (NCBI)
BoTPC1	Brassica oleracea var. oleracea		MEDPLIGRESRGGGGTDRIVRRSEAITHGTTFQKAAALVDLAEDGIGLPEQILDQSSFGESAKYYFFYTRLDLIWSLNYFALILINFFEQPLWCENKPTPSCKDRDYYYLGELPYLTNAESIIFEVVTLVILLVHTFFPISYEGSRIFWTSRLNLVKVACVVVLIVDVLVDILYLSPVAFDFLPFRIAPYVRVIIFILSIRELRDSLVLLSGMLGTYLNILALWMLFLLFASWIAFVMFEDTQQGLTVFTSYGATLYQMFILFTTSNNPDVWIRAYKSSRWSSLFFVLYVLIGVYFVTNLILAVVYDSFKEQLAKQVSGMDQMKRRMLEKAFALIDKDKTGQIDKEQCIKLFEQLTNYRTLPKISKEEFGLIFDELDDTRDFKINKDEFADLCQAIALR…	736		XP_013611388 (NCBI)
BrTPC	Brassica rapa FPsc		MEDPLIGRESRGGGTDRIVRRSEAITHGSTFQIAAALVDLAEDGIGLPEQILDQSSFGEAAKYYFIFTRLDLIWSLNYFALILLNFFEQPLWCENKPTPSCKDRDYYYLGELPYLTNAESIIFEVLTLLILLVHTFFPIIYEGSRIFWTSRLNLVKVACVVVLIVDVLVDFLYLSPLAFDFLPFRVAPYVRVIIFILSIRGLRDSLILLSGMLGTYLNILALWMLFLLFASWIAFVMFEDTKQGLTVFTSYGATLYQMFILFTTSNNPDVWIRAYKSSRWSSLFFVLYVLIGVYFVTNLILAVVYDSFKEQLAKQVIGMDQMKRRMLEKAFGLIDTDRTGEINKEQCIKLFEQLTNYRTLPKISKEEFGLIFDELDDTRDFKINKDEFADLCQAIALRF…	733		Brara.C02755.1; A03:14083319..14088521 reverse (Phytozome)
BsTPC1	Boechera stricta		MEDPLIGRDNRGRGTDRVRRSEAIAHGTPFQKAAALVDLAEDGIGLPEQILDQSSFGESIKYYFIFTRLDVIWSLNYFALLFLNFFEQPLWCEKNPKPSCKDRDYYYLGELPYLTNAESIIYEVITLAILLVHTFFPISYEGSRIFWTNRQNLVKVACVVVLFVDVLVDFLYLSPLAFDFLPFRIAPYVRVIVFILSIRELRATLVLLSGMLGTYLNILALWMLFLLFASWIAFVMFEDTQQGLTVFTSYGATLYQMFILFTTSNNPDVWIPAYKSSRWSSVFFVLYVLIGVYFVTNLILAVVYDSFKEQLAKQVSGMDQMKRRMLEKAFGFIDSDKNGEIDKNQCIKLFEQLTNYRTLPKISKEEFELIFDELDDTRDFKINKDEFADLCQAIALRFQ…	732		Bostr.2983s0086.1 (primary), Scaffold2983:486989..492810 reverse (Phytozome)
CgTPC1	Capsella grandiflora		MEDPLIGRDSRGGGTDRVRRSEAIAHGTPFQKAAALVDLAEDGIGLPEQILDQSSFGESAKYYFIFTRLDLIWSLNYFALLFLNFFEQPLWCENKPTPSCKDREYYYLGELPYLTNAESIIYEVITLAILLVHTFFPISYEGSRIFWTSRLNLVKVACVVVLFVDVLVDFLYLSPLAFDTLPFRVAPYVRVIIFILSIRELRDTLILLSGMLGTYLNILALWMLFLLFASWIAFVMFEDTQQGLTVFTSYGATLYQMFILFTTSNNPDVWIPAYKSSRWSSVFFVLYVLIGVYFVTNLILAVVYDSFKEQLAKQVSGMDQMKRRMLEKAFCLIDSDKNGEIDKDQCIKLFEQLTNYRTLPKISKEEFGLIFDELDDTRDFKINKDEFADLCQAIALRFQ…	732		Gene Identifier: Cagra.2369s0002 (PAC:28904050); Genome: Capsella grandiflora v1.1 (Phytozome id: 266 • NCBI taxonomy id: 264402); Transcript: Cagra.2369s0002.1; location: Scaffold2369:1006..6756 reverse (Phytozome)
IaTPC1	Iberis amara		MEDPLIGRESRKGGGTDRIFRRSEAITHGTTFQKAAALVDLAEDGIGLPEQILDQSSFGEAAKYYFIFTRLDLIWSLNYFALILLNFFEQPLWCEKKPTPSCKDKDYYYLGELPYLTNTESIIYEVITLVILLVHTFFPISYEGSRIFWTSRLNLVKVACAVILFVDVLVDFLYLSPLAFDYLPFRIAPYVRVIIFILSIRELRQSLVLLSGMLGTYLNILALWMLFLLFSSWIAFVMFEDTQQGLTVFYSYGATLYQMFILFTTSNNPDVWIPAYKSSRWSSLFFVLYVLIGVYFVTNLILAVVYDSFKEQLAKQVSGMDQMKRRMLEKAFGLIDKDKTGVIDKEQCIKLFEQLTNYRTLPKISKEEFGLIFDELDDTRDFKINKDEFADLCQAIALR…	704		Gene Identifier: Ibeam.5565s0001 (PAC:39757750); Genome: Iberis amara v1.1 (Phytozome id: 485 • NCBI taxonomy id: 190884); location: Iber_scaffold5565:24..4704 reverse (Phytozome)
LeTPC1	Lepidium sativum		MEDPLIGKESRGGGTDRIVRRSEAITHGTTFQKAAALVDLAEDGIGLPEQILDQSSFGESAKYYFVFTRLDLIWSLNYFALLFLNFFEQPLWCENNPTPSCKDRDYYYLGELPYLTNAESVIYEVITLAIVFVHTFFPISYEGSRIFWTSRLNLVKVACVVILLVDVVVDVLYLSPLAFNSLPFRIAPYVRVILFILSIRELRDSLILLSGMLGTYLNILALWMLFLLFASWIAFVMFEDTQQGITIFNSYGATLYQMFILFTTSNNPNVWIPAYKSTRWASVFFVLYVLIGVYFVTNLILAVVYDSFKEQLAKQVVGMDRMKRRMLEKAFALIDADKNGEIDKEQCIKLFEQLTNYRTLPNISKEDFGLIFDELDDTRDFKINKDEFADLCQAIALRF…	733		Gene Identifier: Lesat.0298s0352 (PAC:39476825); Genome: Lepidium sativum v1.1 (Phytozome id: 478 • NCBI taxonomy id: 33125); location: Lepi_scaffold298:1725682..1731480 forward (Phytozome)
TaTPC1	Thlaspi arvense		MEDPLIGRESRGGGTDRIVRRSEAITHGTTFQKAAALVDLAEDGIGLPEQILDQSSFGESAKYYFIFTRLDLIWSLNYFALILINFFEQPLWCENKPTPSCKDRDYYYLGELPYLTNAESIIYEVITLAILLVHTFSPISYEGSRIFWTSRLNLVKVACVVILFVDVVVDILYLSPLAFDFLPFRVAPYVRVIIFILSIRELRDSLVLLSGMLGTYLNILALWMLFLLFASWIAFVMFEDTQQGLTLFNSYGATLYQMFILFTTSNNPDVWIPAYKSSRWSSLFFVLYVLIGVYFVTNLILAVVYDSFKEQLAKQVSGMDRMKKRMLEKAFGLIDTDKTGVIDKEQCIKLFEQLTNYRTLPKISKEEFGLIFDELDDTRDFKINKDEFADLCQAIALRF…	734		Gene Identifier: Thlar.0023s0288 (PAC:39532835); Genome: Thlaspi arvense v1.1 (Phytozome id: 479 • NCBI taxonomy id: 13288); location: Thla_scaffold23:1304859..1310654 forward (Phytozome)
Fabaceae
AiTPC1	Arachis ipaensis		MEPLLRGEGSGGRRDHARGIFRRSDAITYGSNYEKAAALVDLAEDGVGLPEQILDSSSFQSSSRYYFIFIKCNIMWSLAYFALIVLNFLERPLWCENYTKPSCSDREYFFLGQLPYLTNAECLIYEGLTVVVLIIHTFFPISYEGSRIYWRNAINLLKVFCLLVLIADMLVYAIYLSPAAFDFLPFRVAPYIRVILFILNIRELRETITILSGMVGTYLNVLALGLLFLLFASWVAYVMFEDTIQGKTVFTSYGATLYQIFVLFTTSNNPDVWVPAYKASRWYCLYFIIFVLLGVYFVTNLVLAVVYDSFKSELVKQVFEMDRMRRAMLEKAFNLLDTHSTGYLNKDQCIRLFEELNKYRTLPKITKEEFELIFDELDDSRDVKLNKDEFADICHAIAL…	736		XP_016169924.1 (NCBI)
BtTPC1	Bauhinia tomentosa		MEPLLKGETSGRRERAAGIFRRSDALTYGSPYQKAAALVDLAEDGVGLPEQILDSSNFQSSARQYFIFTKFDIIWSLNYFALLLLNFLEKPLWCAKSTAYSCNDREYFFLGQLPYLTGVESLIYEGITLLVLIVHTFFPISYEGSRIYWKNAVSQFKVFCLLVLVADMLVYALYLSPVAFDSLPFRVSPYIRVLLFILNIRELRASIVILAGMLGTYLNVLALGLLFLLFASWVAYVMFEDTQQGKTIFTSYGATLYQMFVLFTTSNNPDVWIPAYKASRWYCLFFVLFVLLGVYFVTNLVLAVVYDSFKSELAKQVSEMDFMRRNMLEKAFILLTNNHDGHLNKDQCIKLFEELNMYRTLPKMSREEYELIFDELDDSHDVKINMDEFADLCNAIALK…	733		gnl|onekp|JETM_scaffold_2009139 (The 1,000 Plants Project)
CaTPC1	Cicer arietinum		MEPLLRGENSGPRNRSKRIFRRTDAFTYGSNYEKAAALVDLAEDGVGIPEQILDSSSFQSYARYYFMFTKCNLIWSLSYFALIVLNFLEKPLWCEKNTLHSCKDREYFFLGELPYLTAAECLIYEGIVLILLIIHTLWPLSYEGSQIYWKNAINLLKAFCLLVIIADMLVYALYMSPLAFDYLPFRIAPYVRVILFVLNIRELRETIIILVGMLDTYLNILALGLLFLVFASWVAYVIFEDTIQGKTVFTSYSATLYQMFLLFATANNPDVWVPAYKSSRWHCLFFILFVLVGVYFVTNLILAVVYDSFKSELVKRVSEMDRMRITMLEKAFKLLDTHNVGCLNKDQCIGLFEEVNKYRTLPKISKEEFELIFDELDDTHDVKINKDEFADICNAIALK…	735		XP_004487279.1 (NCBI)
CoTPC1	Copaifera officianalis		RRRRSDAITFGTPYERAAALVDLAEDGVGLPEQILQTSSFQRSARYYFIFTKCDLIWSLAYFALIVLNFFEKPLWCAKSGADSCKNREYFFLGQLLYLTGAECLIYEGITILVLVIHAFFPLSYEGSRIYWRNTVNQLRVFCLILLVADMLVYSLYLSPVGFHYLPFRIAPYVRVILFTLNFRELRSSMVILVGMLDTYLNVLALGLLFLLFSSWVGYVMFEDTPQGETVFTSYGTTLYQMFVLFTTSNNPDVWIPAYKASRWFCLFFVLFVLLGVYFVTNLVLAVVYDSFKNELAKQVFEMDRMRRHMLEKAFNLLDSNHDGYLDKDQCIKLFEELNKYRSLPKISKEESELIFDELDDTHDFKINMDEFADLCNAIALKFQKEEIPSYFEYLSFYHS…	710		gnl|onekp|RKLL_scaffold_2067695 (The 1,000 Plants Project)
GmTPC1	Glycine max		MEQSLLRGESSDQSNRSRGIFRRSDAITYGSNYEKAAAFIDLAEDGVGLPEEILDSPNFQNYIRFYFIFNKCNLIWSLSYFALIVLNFLEKPLWCKKLTTNSCNDREYFYLGQLPYLTDAECLIYEGITLVLLIIHTFFPLSYEGSHIYWKNTINQLKVFSLLVLVADVLLYALFLSPLAFDFLPFRIAPYIRVVLFVLNIRELRETITILVGMLDTYLNVLALWLLFLLFASWVAYVFFEDTIQGKTVFTSYGTTLYQLFLLFTTSNNPDVWVPAYKSSRWYCLFFVLFVLVGVYFVTNLILAVVYDSFKSELVKQVFEKDRLRRTMLDKAFDLLDTHKVSSLNKNQCIRLFEELNKYRTLPKISREDFELIFDELDDSHDIKINKDEFADICNAIAL…	738		Glyma.13G296900.1 (primary); Chr13:39576148..39594946 reverse (Phytozome) (Glycine max Wm82.a2.v1 proteome)
LaTPC1	Lupinus albus		MEPLLRGENSGRRDRPRGLRRRSDALTYGSNYEKAAALVDLAEDGVGLPEQILDSSSFQSYAKFYFIFTKFDLIWSLSYFALIVLNFLEKPLWCENNTTHSCKDREYFFLGELPYLTAVECIIYEGTILFLIIIHTFFPISYEGSHIYWKNTTSQLKVFCVLVLVADMLVYALYSSPLAFDFLPFRIAPYIRVVLFVLNVRGLRETIIILAGMLGTYLNVLALGLLFLLFASWVAYVMFEDTIQGKTVFTSYGTTLYQIFILFTTSNNPDVWVPAYKASRWYCLFFILFVLLGVYFVTNLVLAVVYDSFKGELVKQVSETDRMRRTMLEKAFDFLDTNNVRYLNKDQCIRLFEELNKYRTLPNISREEFELIFDELDDTHDVKINKDEFADICNAIALK…	738		Gene Identifier: Lalb_Chr22g0356561 (PAC:44538810); Lupinus albus v1 (Phytozome id: 567 • NCBI taxonomy id: 3870); location: Lalb_Chr22:4384027..4405063 forward
LjTPC1	Lotus japonicus		MEPLLRGESSGRRLGPRQRGGVFGRADAIAYGSNYEKAAALIDLAEDGVGIPEKILDSSSFQSSARFYFKFTKCDLIWSLSYFALIVLNFLEKPLWCQNSAHSCKDREYFFLGQLPYLTPAECLIYEGITLVLLIIHTFFPLSYEGSRLYWTNAINLLKAFCLLALVADMLVYALYMSPLAFGFLPFRIAPYIRVVLFVLNIRELRDTIIVLVGMLDTYFNILALWFLFLVFSSWVAYVIFEDTIQGNTVFTSYVTTLYQMFLLFATANNPDVWVPAYKSSRWSILFFILFVLVGVYFVTNLILAVVYDSFRGELVKQVSEMDRRRRAMLGKAFDLLDTHNAGLLNKDQCIRLFEELNKYRTLPNISREEFELIFDELDDSHDVKINKDEFADICNAIS…	737		Lj3g0012901 ( PAC:44921970); chr3:13660207..13682615 reverse; (Phytozome id: 571 • NCBI taxonomy id: 34305)
LsTPC1	Lathyrus sativus		MTEPLLRGESSGLRNRSRGIVRRTDAITYGSNYEKAAALIDLAEDGVGIPEQLLDSSNFQSYSRFYFMFTKCDLIWSLSYFALIVLNFLEKPLWCEKNTAHSCNDRDYFFLGQLPYLTAAQCIIYEGIVLVLLIIHTLWPLSYEGPHIYWKSPINLLKALCLLVILADMLVYALYMSPVAFDFLPFRIAPYIRVVLFVLNIRELRETTIILAGMLDTYLNILALGLLFLVFASWVAYVIFEDTIQGKTVFTSYTTTLYQMFLLFTTANNPDVWVPAYKASRWSCIFFILFVLVGVYFVTNLILAVVYDSFKSELVKQVFKMDRMRRAMLERAFNLLDTYNVGYLNKDQIIRLFEEVNKYRTLPKISKEEFELIFEELDDTHDVKINKDEFADICNAIAL…	728		gnl|onekp|KNMB_scaffold_2001631 (The 1,000 Plants Project)
MtTPC	Medicago truncatula		MEPLLRGESSGGLRNRSRGIVRRSDAITYGSNYEKAAALIDLAEDGVGIPEQLLDSSDFQSYSKFYFWFTKFDLLWSLSYFALIVLNFLEKPLWCEKNATHSCQDREYYFLGELPYLTAAECIIYEGICLVLLSIHTFWPLSYEGSRIYWRSPINLLKAFCLLVILADMLVYALYMSPVAFDFLPFRIAPYIRVVLFVLNIRELRETVVIVAGMLDTYLNILALGLLFLVFASWVAYVIFEDTIQGKTVFTSFSATLYQMFLLFNTANNPDVWVPAYKSSRSSILFFVLFVLIGVYFVTNLILAVVYDSFKSELVKQVSEMDRMRRAMLEKAFNLLDTHKIGYLNKDQCIRLFEEVNKYRTLPKISKEEFGLIFDELDDTHDVKINKDEFADICNAIAL…	737		XP_013465101.1 (NCBI)
PlTPC1	Phaseolus lunatus		MEQSLLRGESSGLSYRRRGPFRRSDAITYGSNYEKAAALIDLAEDGVGLPVQILDSSNFQNYARFYFIFTKFNLIWSLGYFALIVLNFLEKPLWCKKLVTHSCNDREYFYLGQLPYLTDAECLTYEGITLLLLIIHTFFPLSYEGSRIYWKSTINQLKVFCLLVLVADTLLYAFYLSPLAFDFLPFRIAPYIRVVLFVLNIRELRETVIILVGMLDTYLNVLALGLLFLLFASWVAYVFFEDTIQGKTVFTSYGTTLYQMFLLFTTSNNPDVWVPAYKSSRWYALFFVLFVLVGVYFVTNLILAVVYDSFKSELVKQVFEKDLQRRTVLEKAFNLLDTHNIGALNKNQCIRLFEELNKYRTLPKISSEEFELIFDELDDSHDIKINKDEFADICNAIAL…	737		Gene ID: Pl04G0000294700.v1 (PAC:44356066); Genome: Phaseolus lunatus V1 (Phytozome id: 563 • NCBI taxonomy id: 3884); location: Pl04:41160552..41205081 reverse; Phytozome
PvTPC1	Phaseolus vulgaris		MEQSLLRGESSGLSYRRRGPFRRSDALTYGSNYEKAAALIDLAEDGVGLPVQILDSSNFQNYARFYFIFTKFNLIWSLGYFALIVLNFLEKPLWCKKLVTHSCNEREYFYLGQLPYLTDAECLTYEGITLLLLIIHTFFPLSYEGFRIYWKSTINQLKVFCLLVLVADTLLYAFYLSPLAFDFLPFRIAPYIRVVLFVLNIRELRETVVILVGMLDTYLNVLALGLLFLLFASWVAYVFFEDTIQGKTVFTSYGTTLYQMFLLFTTSNNPDVWVPAYKSSRWYALFFVLFVLVGVYFVTNLILAVVYDSFKSELVKQVFEKDLLRRTMLEKAFDLLDTHNIGALNKNQCIRLFEELNKYRTLPKISSEEFELIFDELDDSHDIKINKDEFADICNAIAL…	737		Phvul.004G108300.1 (primary); Chr04:37655239..37684454 reverse (Phytozome)						die alte Sequenz war 703 aa lang
TpTPC1	Trifolium pratense		MEPLLGGESSGIRNRSRGGRVHRTDAITYGSNYEKAAALIDLAEDGVGIPEQLLESSSFQSYSRYYFMFTKLDLLWSLCYFALIVLNFLEKPLWCEKTTHSCNDREYFFLGQLPYLTAAECIIYEGIILVLLSIHTFWPLSYEGPPIFWKSPINLLKAFCLLVILVDMLAYALYISPVAFNFLPFRIAPYIRVVLFVLNIRELRETVIIVTGMLDTYLNILALGLLFLVFASWIAYVIFEDTIQGKTVFTSYSATLYQMFLLFNTANNPDVWVPAYKSSRWSILFFILFVLIGVYFVTNLILAVVYDSFKSELVKQVSEMDRLRRAMLEKAFNLLDTNNDGYLKKDQCIRLFEEVNKYRTLPKISKEEFELIFDELDDTHDVKINKDEFADICNAIALR…	736		Tp57577_TGAC_v2_mRNA6650 (primary); Tp57577_TGAC_v2_LG7:30101605..30119935 reverse (PHYTOZOME)
VfTPC1	Vicia faba		MTEPLLRGESSGLRNRSRGIVRRTDAITYGSNYEKAAALIDLAEDGVGIPEQLLDSSNFQSYSRFYFIFTKFDLIWSLSYFALIVLNFLEKPLWCEKNTMHSCNDREYFFLGQLPYLTAAQCIIYEGIVLVLLIIHTFWPLSYEGPHIYWKSPINLLKALCLLVILADMLVYALYMSPVAFDFLPFRIAPYIRVVLFVLNIRELRETTIILAGMLDTYLNILALGLLFLVFTSWVAYVIFEDTIQGKTVFTSYTTTLYQMFLLFTTANNPDVWVPAYKASRLSCIFFILFVLVGVYFVTNLILAVVYESFKSELVKQVFEMDRMRRAMLERAFNLLDTYNVGYLNKDQIIRLFEEVNNYRTLPKISKEEFELIFEELDDTHDVKINKDEFADICNAIAL…	736		Genbank: BankIt2410619 VfTPC1_mRNA MW380418
VuTPC1	Vigna unguiculata		MEQSLLRGESSGLGSRRRGLFRRSDAITHGSNYEKAAALIDLAEDGVGLPEQILDSSNFQNYARFYFVFTKFNLIWSLSYFALIVLNFLEKPLWCKKLATQSCNDREYFYLGQLPYLTDAECLIYEGITLLVIIIHTFFPLSYEGSRIYWKNAFNQFKVFCLLVLVADTLLYVFYLSPLAFDFLPFRIAPYVRVVLFVLNIRELRETITILFGMLDTYLNVLALGLLFLVFASWVAYVFFEDTIQGKTVFTSYGATLYQMFLLFTTSNNPDVWVPAYKSSRWYCLFFVLFVLVGVYFVTNLILAVVYDSFKSELVKQVFEKDLLRRTMLEKAFNLLDTLNIGALNKNQCIRLFEELNKYRTLPKISSEEFELIFDELDDSHDIKINKDEFADICNAIAL…	737		VuZN016.04G125700 (PAC:44127068). (( VuZN016.04G125700 (PAC:44127068) ; chr4:29594433..29623509 reverse (Phytozome id: 559 • NCBI taxonomy id: 3917))
Poaceae
HvTPC1	Hordeum vulgare		MSEAQAPLITEEAAERGLASSGSRRLSDGGGGQGSRKYRRRSDALAHGDRYQKAAALVDLAEDGVGIPEDVLNDTRFGRAMSFYFVYLRLDWLWSLNIFALILLNFLEKPLWCRKDALHACDQRDMYFLGQLPYFSKTESLIYEGLTLVILVMEILCPLSYEGLNIFWRSTTNKLKILLLFILACDILVFAFSSQPFRLAPYIRVVFLIMTIRELRMCAITLAGLIGTYLNVLALSLLFLLFASWLAYVTFEDTPQGKTIFSSYGVTLYQMFVLFTTSNNPDVWVPAYKISRWYSLFFIVYVLLGVYFLTNLILAVIYDSFKEQFAKQLVQVDAIRKNILQKAFDLIDTNTRGYLDREQCISLLNELNKYRSLPKTSREDFELIFAELDRSGDFKVTSE…	742		XP_044976651 (NCBI)
OsTPC1	Oryza sativa		MRERGEMREAKAPLIAEAAEHISHSHGSGSSGTGSHTSGGGGGWRGSRQYQRRSDALAYGNRYQKAAALVDLAEDGVGIPEDVLNDTRFERAMRFYFVYLRLDWLWSLNLFALILLNFLEKPLWCRGYSQHACDQRDLYFLGQLPYLSKTESLIYEGLTLVILVMDIFYPLSYEGLNLFWKNTINKLKVLLLFILACDILVFAFSPQPFRVAPYIRVAFLIMNIRELRMCAVTLVGMVGTYLNVLALSLLFLLFASWLAYVTFEDTPQGKTVFSSYGTTLYQMFILFTTSNNPDVWVPAYKSSRWSSLFFIVYVLLGVYFLTNLILAVIYDSFKEQLAKQVSQADCTRKSILEKAFGIIDATGQGYLNKEQCLSLLDELNKYRSLPKTSREDFELIFAE…	757		BAD73469.1 (GenBank)
SbTPC1	Sorghum bicolar		MAEVEAPLIAEVEGEEGLGGFRGGSASAGGGRSGLGNGVRGARQYHRRSDALAYGDRYQKAAALVDLAEDGVGIPEDVLNDTRFERAMRFYFVYLRLDWLWSLNLFALILLNFLEKPLWCQKYATHTCDQRDLYFLGQLPYLSKTESLIYEVLTLVILVLDIFYPLSYEGLNIFWKNSMNKLKVLLLFILACDILVFMLNPGPFRVAPYIRVVFLIMTIRELRMCAVTLVGIVGTYLNVLALSLLFLLFASWLAYVTFEDTPQGKIIFTSYGTTLYQMFVLFTTSNNPDVWVPAYKSSRWNALFIVIYVLLGVYFLTNLILAVIYDSFKEQLAKQVAQMDSIRKSILQKAFDLIDTNGQGYLNKEQCISLLDELNKYRSLPKTSKEDFELIFAELDRSG…	751		XP_002458314.1 (NCBI)
ZmTPC1	Zea mays		MTEVEAPLITEVEEAEGRGFRGSASAGGARSGLGSGVRGTRQYHRRSDALAYGDRYQKAAALVDLAEDGVGIPEDVLNDTRFERAMRFYFVYLRLDWLWSLNLFALILLNFLEKPLWCQKYAPHTCDQRDLYFLGQLPYLSKTESLIYEALTLVILVLDIFYPLSYEGLNLFWKNSMNKLKVLLLFILACDILVFMLSSGPFRVAPYIRVVFLIMTIRELRMCAVTLVGIVGTYLNVLALSLLFLLFASWLAYVTFEDTPQGKTIFTSYGTTLYQMFVLFTTSNNPDVWVPAYKSSRWNALFIVIYVLLGVYFLTNLILAVIYDSFKEQLAKQLAQMDSIRKSILQKAFDLIDTNGQGYLNKEQCISLLDELNKYRSLPKTSREDFELIFSELDRSGDF…	749		ACG26617.1 (GenBank)
